# Autoimmune non-coding variants perturb transcription factor–cofactor complex assembly linked to enhancer activity

**DOI:** 10.64898/2026.05.20.726379

**Authors:** Maryam Dashtiahangar, Trevor Siggers

## Abstract

Most autoimmune disease-associated variants lie in non-coding regions, but the molecular mechanisms linking these variants to gene regulation remain poorly understood. A major unresolved challenge is to determine how disease alleles alter transcription factor (TF) binding, cofactor (COF) recruitment, and enhancer activity at scale. Here, we used the CASCADE method to profile differential binding of five TFs and ten COFs to 2,901 autoimmune disease-associated variants in Jurkat T cells, identifying 516 binding-modulating variants. Variants impacting binding were enriched among MPRA-defined expression-modulating variants and were strongly concordant with allele-specific reporter expression, linking altered TF/COF recruitment to enhancer activity. A majority of variants perturb binding of five major TF families — ETS, RUNX, SP/KLF, OVOL/MYBL, and bHLH — all of which have established roles in T cell biology. Notably, we find that ETS and RUNX factor binding is enriched at different variant functional classes, suggesting that they act through distinct regulatory mechanisms at disease loci. We describe allele-dependent regulator “switching” at several loci, where distinct complexes are found at reference and variants alleles, and we identify a recurrent regulatory module involving FOXM1 and the cofactors TIP60, BRD4, NCOA3, and NCOA1 assembling on ETS sites that tracks with gene expression. Together, this integrated biochemical and functional framework prioritizes autoimmune disease-associated variants by linking allele-specific TF/COF binding mechanisms to enhancer activity.
