## Supplementary Table 1 for "Autoimmune non-coding variants perturb transcription factor–cofactor complex assembly linked to enhancer activity"

### Sheet: CASCADE_Antibodies
Antibody	Company	Catalog Number
P300	Santa Cruz	sc-48343	Primary AB
cMYB	Santa Cruz	sc-74512
MOZ	Invitrogen	PA5-66742
RUNX1	Santa Cruz	sc-365644
LEF-1	Santa Cruz	sc-374522
HDAC1	Abcam	ab7028
RUVBL2/Reptin52	Santa Cruz	sc-374135
MED23/CRSP3	Bethyl	A300-425A
MOFMYST1	Bethyl	A300-992A
TIP60/KAT5	Santa Cruz	sc-166323
FOXM1	Santa Cruz	sc-376471
SRC1/NCOA1	Santa Cruz	sc-32789
SP1	Santa Cruz	sc-420
BRD4	Bethyl	A301-985A50
SRC3/NCOA3	Bethyl	A300-347A
Goat anti-mouse IgG (H+L) Alexa Fluor 488	Invitrogen	A11029	Secondary AB
Goat anti-rabbit IgG (H+L) Alexa Fluor 647	Invitrogen	A32733
