## Supplementary Table 5 for "Autoimmune non-coding variants perturb transcription factor–cofactor complex assembly linked to enhancer activity"

### Sheet: Jurkat_Chip_GEO
FACTOR	CELL TYPE	GEO
H3K27ac_EXP1_REP1	JURKAT	GSM2691416
H3K27ac_EXP1_REP2	JURKAT	GSM2691418
H3K27ac_EXP2_REP1	JURKAT	GSM1519638
H3K27ac_EXP2_REP2	JURKAT	GSM1519642
H3K27ac_EXP2_REP3	JURKAT	GSM1519634
H3K27ac_EXP3	JURKAT	GSM1697882
H3K27ac_EXP4	JURKAT	GSM1296384
H3K27me3_EXP1_REP1	JURKAT	GSM2691417
H3K27me3_EXP1_REP2	JURKAT	GSM2691419
H3k4me3	JURKAT	GSM945267
MED1_EXP1	JURKAT	GSM1442004
MYB_EXP1_REP1	JURKAT	GSM1442005
MYB_EXP1_REP2	JURKAT	GSM1442006
MYB_EXP2_REP1	JURKAT	GSM1519635
MYB_EXP2_REP2	JURKAT	GSM1519641
MYB_EXP2_REP3	JURKAT	GSM1519639
GATA3_EXP1	JURKAT	GSM1697881
GATA3_EXP2	JURKAT	GSM722168
ETS1	JURKAT	GSM449525
RUNX1	JURKAT	GSM449526
RUNX1_EXP1_REP1	JURKAT	GSM722171
RUNX1_EXP1_REP2	JURKAT	GSM722169
RUNX1_EXP1_REP3	JURKAT	GSM722170
RUNX1_EXP2	JURKAT	GSM1697879
CBP	JURKAT	GSM449527
BRD4	JURKAT	GSM2218755
cMYC	JURKAT	GSM2218756
CDK7	JURKAT	GSM2218757

### Sheet: ENCODE_files
Assay	Cell type	Source	Accession	Download link
DHS	Naive CD4+ T cells	ENCODE	ENCFF232IXF	https://www.encodeproject.org/files/ENCFF232IXF/
DHS	CD4+ T cells	ENCODE	ENCFF548BKX	https://www.encodeproject.org/files/ENCFF548BKX/
DHS	CD4+ T cells	ENCODE	ENCFF562LUU	https://www.encodeproject.org/files/ENCFF562LUU/
ATAC-seq	CD4+ T cells	ENCODE	ENCFF246KRE	https://www.encodeproject.org/files/ENCFF246KRE/
H3K27ac	CD4+ T cells	ENCODE	ENCFF941FZG	https://www.encodeproject.org/files/ENCFF941FZG/
H3K27ac	CD4+ T cells	ENCODE	ENCFF977EXB	https://www.encodeproject.org/files/ENCFF977EXB/
